# Collateral Responses to Classical Cytotoxic Chemotherapies are Heterogeneous and Sensitivities are Sparse

**DOI:** 10.1101/2021.04.15.440042

**Authors:** Simona Dalin, Douglas A. Lauffenburger, Michael T. Hemann

## Abstract

Chemotherapy resistance is a major obstacle to curing cancer patients. Combination drug regimens have shown promise as a method to overcome resistance; however, to date only some cancers have been cured with this method. Collateral sensitivity – the phenomenon whereby resistance to one drug is co-occurrent with sensitivity to a second drug – has been gaining traction as a promising new concept to guide rational design of combination regimens. Here we survey collateral responses to acquisition of resistance to four classical chemotherapy agents. Although collateral sensitivities have been documented for antibiotics and targeted cancer therapies, we did not observe collateral sensitivities to any of the cytotoxic agents we studied. Interestingly, we did observe heterogeneity in the phenotypic response to acquisition of resistance to each drug, suggesting the existence of multiple different states of resistance for each drug. Surprisingly, this phenotypic heterogeneity was unrelated to transcriptomic heterogeneity in the resistant cell lines. These features of phenotypic and transcriptomic heterogeneity must be taken into account in future studies of treated tumor subclones and in design of chemotherapy combinations.
