## Supplemental Table for "Collateral Responses to Classical Cytotoxic Chemotherapies are Heterogeneous and Sensitivities are Sparse"

### Sheet: log2FCs
Log2FC	17AAG	5FU	ActinomycinD	Atorvastatin	Chlorambucil	Cisplatin	Colchicine	Cyclohexamide	Doxorubicin	Etopiside	Fluvistatin	HU	Irinotecan	Pabinostat	Paclitaxel	SAHA	Simvastatin	Sorafanib	Streptozocin	Topotecan	VER50589	Vincristine	YM155
Vin_B8	3.19895	2.47997	1.81597	NaN	NaN	2.87514	3.98803	1.5891	5.51592	5.22579	-1.37636	NaN	NaN	NaN	3.94038	1.49943	-0.998926	NaN	NaN	NaN	1.56055	4.10286	3.05645
Vin_A10	3.64564	1.79878	1.9159	NaN	NaN	2.92015	2.47834	1.74392	4.58947	4.52853	-0.816573	NaN	NaN	NaN	3.48353	0.968832	-0.772771	NaN	NaN	NaN	1.83054	2.78281	2.24483
Vin_A12	3.17114	0.206234	2.26564	NaN	NaN	4.44214	3.33991	1.02165	6.10766	5.72306	-0.13896	NaN	NaN	NaN	4.32767	0.718457	-0.0840231	NaN	NaN	NaN	1.62087	3.48329	3.73015
Cis_F10	2.6993	2.04996	1.67661	NaN	NaN	3.90832	0.808634	1.06822	3.89733	3.3206	-0.6522	NaN	2.37816	NaN	1.35163	0.645731	-0.522286	NaN	NaN	NaN	1.36263	0.649887	0.666458
Pac_C3	0.68809	-0.349935	-0.793455	NaN	0.547445	-0.122243	0.301061	0.3269	0.772474	-0.179081	-0.745215	NaN	0.230192	NaN	1.49025	0.00905575	-0.56237	NaN	-0.501809	NaN	-0.241216	-0.0889445	0.426129
Dox_A6	3.2271	1.1864	1.51396	NaN	NaN	2.72126	4.88534	1.61129	7.00959	6.66293	-1.75009	NaN	NaN	NaN	5.74184	0.936708	-0.846488	NaN	NaN	NaN	1.61688	4.93831	4.59509
Pac_H3	1.85437	-0.75074	-0.744944	NaN	0.620854	0.139954	0.893953	0.0781264	1.45202	0.48735	-1.5526	NaN	0.946327	NaN	2.71325	0.389584	-1.09717	NaN	-0.275347	NaN	0.102172	0.698728	1.19618
Dox_F1	3.89754	3.02449	1.90538	NaN	NaN	4.4698	4.97674	1.92354	7.6196	7.02848	-1.13405	NaN	NaN	NaN	5.39344	1.94667	-0.343401	NaN	NaN	NaN	2.6781	4.90503	7.29911
Pac_B2	0.597968	-0.55437	-0.554796	NaN	0.967518	0.719734	0.745637	0.717443	1.35685	0.743915	-0.381963	0.659922	0.21594	0.26025	1.63086	0.321323	-0.456478	-0.261812	0.416185	1.89806	-0.117849	0.456052	0.856458
Vin_A7	3.02088	-0.280413	0.819055	NaN	NaN	4.03605	2.99676	1.19887	5.04191	4.64781	-2.15123	NaN	1.21054	NaN	2.6874	1.01169	-2.08001	NaN	NaN	NaN	1.47499	3.17645	3.43429
Dox_H1	3.43683	-2.3326	2.05402	NaN	NaN	3.59296	4.88186	1.09849	7.02127	6.47837	-0.846445	NaN	NaN	NaN	5.93822	0.345548	0.273721	NaN	NaN	NaN	2.01629	4.79601	5.45496
Pac_H9	1.28334	-0.658889	-0.675781	NaN	0.590356	0.129308	0.926862	0.17165	1.22896	0.691738	-0.221078	NaN	0.930142	NaN	2.0011	0.671265	-0.0846718	NaN	-0.140008	NaN	-0.675432	0.812318	0.77831
Cis_H10	2.55994	3.38892	1.65831	NaN	NaN	5.05516	1.235	1.37265	4.73432	4.59668	-0.753014	NaN	1.65649	NaN	1.73881	0.273011	-0.189876	NaN	NaN	NaN	1.7057	1.09668	0.96878
Cis_B3	1.43565	1.71705	1.837	NaN	2.44143	3.05058	0.714383	1.22815	3.43477	3.2784	-0.515758	0.98965	NaN	0.597113	1.40506	0.740406	-0.474677	0.483924	NaN	3.46526	0.946053	0.776027	0.0245996
Cis_G11	2.19641	2.88411	1.44606	NaN	NaN	4.55981	-0.00255627	1.24746	3.48576	3.47914	0.744108	NaN	1.43287	NaN	0.831419	0.731008	0.307457	NaN	NaN	NaN	1.24921	0.363223	-0.117832
Vin_C10	3.91057	-0.426981	2.02328	NaN	NaN	2.15214	2.75592	1.29344	4.25484	4.46841	0.0840365	NaN	NaN	NaN	3.51337	0.794615	0.280005	NaN	NaN	NaN	1.98352	3.0639	2.23977
Parental	0	0	0	0	0	0	0	0	0	0	0	0	0	0	0	0	0	0	0	0	0	0	0
Pac_C11	0.719735	3.7721	2.07522	NaN	3.7975	3.41544	1.92745	1.55761	5.606	6.06057	-1.85845	NaN	NaN	0.312312	3.1651	0.393874	-1.51465	0.699463	3.10479	4.36733	1.25823	2.06193	2.50676
Cis_G10	1.04217	1.28749	0.645561	NaN	1.82887	2.21033	0.155222	0.467227	1.7648	1.54395	0.389881	NaN	1.02888	0.342755	0.684048	0.683096	0.364706	-0.178392	NaN	NaN	0.354182	0.184273	-0.986162
Dox_G10	2.43068	2.92067	2.40719	NaN	0.888414	2.98583	3.26891	1.57551	7.13602	6.3545	-2.02019	NaN	NaN	NaN	4.22362	-0.330285	-1.15313	NaN	1.98797	NaN	0.466791	3.17047	3.76841
Vin_D12	1.29621	0.536986	2.66294	NaN	3.67334	3.10624	2.45551	0.873756	5.32541	4.77871	-1.97065	NaN	NaN	0.591329	3.17038	0.138459	-1.88034	1.10195	NaN	NaN	0.681423	3.09639	2.67393
Vin_B11	1.23262	0.611535	1.8838	NaN	2.58049	2.62288	2.81342	1.31031	5.01407	4.59556	-0.688384	NaN	NaN	1.09071	3.44055	1.07526	-0.810483	NaN	NaN	NaN	0.553257	2.92135	1.86669
Vin_F3	0.269229	1.90371	2.40651	NaN	2.90737	2.00953	2.44467	1.00204	4.97483	5.35444	-2.83194	NaN	NaN	0.181408	3.31697	-0.306267	-2.71029	-1.33893	NaN	NaN	0.630013	3.66191	2.94661
Cis_A5	1.68152	2.24063	0.531677	NaN	4.47363	3.76722	1.55163	1.52882	3.68723	4.89464	-0.884317	NaN	NaN	1.01267	2.2321	1.0285	-0.105554	NaN	NaN	NaN	0.753046	1.28949	1.94118
Pac_G9	1.32257	2.54486	1.69293	NaN	2.57647	3.40362	2.49349	0.829348	5.17958	5.4077	-0.394692	NaN	NaN	0.773252	3.20152	0.5632	-0.207734	0.420391	NaN	NaN	0.428019	2.18115	2.21121
Pac_G8	0.443921	-0.279192	0.260877	NaN	0.168694	-0.0520932	1.44401	0.124633	1.30969	1.1817	1.2176	NaN	1.13764	0.354834	1.69205	-0.00980937	0.881015	-0.588124	NaN	NaN	-0.0141023	0.833833	1.16058
Pac_H4	0.103361	-1.88909	-0.735559	NaN	-0.978124	-0.724977	0.211483	0.610534	0.609929	0.387978	-1.0247	NaN	-0.301968	-0.0676716	2.24186	-0.426508	-1.00552	-0.284698	NaN	NaN	-0.562431	-0.121939	1.62475
Dox_G1	1.65076	2.83633	1.90961	NaN	3.3424	2.5751	3.49467	0.886977	6.38208	6.28696	0.438113	NaN	NaN	0.946057	3.45599	0.583551	0.396064	-0.23721	NaN	NaN	0.752446	3.51912	1.37401
Dox_H5	2.53412	-0.338252	1.56337	NaN	3.34055	2.93604	0.817992	0.589516	6.3871	8.63331	-0.358117	NaN	NaN	-0.0595277	0.884849	-0.208694	-0.343056	0.292838	NaN	NaN	1.51616	1.2687	1.32931
Dox_D1	2.8592	2.46424	2.58072	NaN	4.06024	4.26272	4.47515	2.04665	7.84671	7.57224	-0.24792	NaN	NaN	1.53555	5.25056	1.08821	0.115823	NaN	NaN	NaN	1.82859	4.31031	6.06325
Dox_E1	2.77062	4.89263	2.87496	NaN	4.32561	4.10744	5.32442	2.29841	9.18813	8.84717	-2.69587	NaN	NaN	1.72754	6.65582	0.934716	-1.72228	0.24043	NaN	NaN	2.129	5.32723	NaN
Vin_A11	1.37195	1.1818	2.39104	NaN	3.39413	3.12654	3.04269	1.00306	5.91799	5.35869	-0.476085	NaN	NaN	0.741504	3.6978	0.516586	-0.384628	0.758168	NaN	NaN	1.12491	3.65475	2.62171
Vin_B12	2.46897	0.6629	2.65437	NaN	2.4507	2.21611	2.76687	1.18034	4.61151	4.34333	-1.34727	NaN	NaN	0.595388	3.73724	0.274204	-1.5512	NaN	NaN	NaN	1.09299	3.71664	2.12011
Cis_H5	1.50312	1.56999	1.48981	NaN	3.54672	3.41433	0.525949	0.0480824	3.49543	3.35464	0.436414	NaN	1.01709	0.226005	0.275995	0.243102	0.213925	0.645926	NaN	NaN	0.697986	0.430998	-1.3056
Cis_H6	0.651182	1.38211	0.58926	NaN	1.95831	1.72115	0.35632	0.493125	1.67761	1.17433	-0.885914	NaN	1.29778	0.583772	1.13038	0.837317	-0.548664	-0.477425	NaN	NaN	-0.0377872	0.539143	-0.880973
Pac_E3	0.538879	0.609932	NaN	NaN	-1.53087	-2.23657	-0.969809	0.141651	-0.314247	-0.361277	-0.985228	NaN	-0.313296	-0.355419	1.92935	-0.632937	-0.737395	-1.09924	NaN	NaN	-0.589021	-0.646875	-0.237466
Cis_H12	1.56602	1.09028	0.50244	NaN	1.84075	2.10156	0.445666	-0.0660339	2.03329	2.63961	-2.40175	NaN	2.1819	-0.643378	0.58898	-0.54161	-2.08318	0.521702	NaN	NaN	0.686032	0.347987	0.250352
Cis_C1	0.820517	0.264568	1.75316	NaN	2.78867	3.63935	1.41653	1.54286	4.16358	5.11358	-1.61561	NaN	NaN	0.504399	1.92206	0.461267	-0.995167	0.389772	NaN	3.7965	0.738044	1.29178	2.02864
Cis_H9	2.04477	-0.587696	1.37104	NaN	1.31255	3.71741	1.71331	1.2866	4.13822	5.71832	0.381158	NaN	NaN	0.878503	1.73256	0.9353	0.287091	NaN	NaN	4.25712	0.940499	2.10084	2.07723
Cis_F3	1.35183	0.661229	0.900726	NaN	1.33532	2.51353	0.398195	-0.243396	2.93457	2.73222	-0.449978	0.115044	NaN	-0.0727729	1.0652	-0.265294	-0.435396	NaN	NaN	2.94204	0.54966	0.397547	-0.434201
Cis_A8	1.18285	1.22793	1.41053	NaN	3.42845	3.8417	0.749915	0.892322	4.14649	5.44933	-0.859344	NaN	NaN	-0.0890692	0.415172	-0.195655	-0.772876	NaN	NaN	4.18113	0.548871	0.860017	1.85645
Cis_A6	1.17459	0.637833	0.990587	NaN	1.72007	2.79914	0.784344	1.03789	3.51103	3.55062	-0.826674	1.24295	NaN	0.043885	1.86613	-0.106498	-0.363536	-0.407567	NaN	3.29348	0.427356	0.899813	1.54746
Cis_A11	0.847978	1.27128	1.80367	NaN	4.51317	3.77962	0.526606	1.4339	4.57543	6.53621	-0.83844	NaN	NaN	0.780986	1.32931	0.607974	-0.59282	0.0730884	NaN	4.07797	1.01614	0.597619	1.40657
Pac_H8	1.0793	-1.04038	-0.892761	NaN	-0.204713	-0.714967	-0.237648	-0.589432	0.489089	0.237147	-1.37257	-0.0276013	NaN	-0.382135	1.92855	-0.572303	-0.909901	-0.167113	NaN	0.457798	-0.508891	-0.763007	0.719723
Dox_A12	1.75462	2.70603	2.08946	NaN	4.63146	3.50989	3.00258	1.16214	6.78317	6.76753	-1.85425	NaN	NaN	0.82949	3.46973	0.84503	-1.60907	0.891067	NaN	4.73614	0.954524	3.40153	3.81996
Dox_A9	1.64615	1.30769	2.60729	NaN	2.61272	2.66435	3.41383	1.06929	7.20489	6.16114	-2.85174	0.986341	NaN	1.32665	4.76087	0.958092	-2.18418	0.0417386	NaN	3.80518	0.604339	3.89437	2.45927
Cis_G7	1.62553	2.47751	2.36941	NaN	2.76637	3.92963	0.249893	1.46746	3.68029	3.26557	0.0680895	1.52696	NaN	0.156357	1.28559	0.12836	0.623871	0.296882	NaN	3.84612	0.441809	0.261104	-0.297163
Cis_C12	2.01661	3.88125	2.52046	NaN	3.6348	4.39151	0.0847929	1.35848	3.71232	3.97855	-2.29503	NaN	NaN	0.484492	0.84765	0.897025	-1.68773	NaN	NaN	4.0539	0.114839	-0.0473352	1.01354
Cis_E12	1.39834	1.71284	1.23466	NaN	1.99787	3.24603	-0.505338	0.348252	2.60027	2.83637	-0.209329	1.25316	NaN	0.289593	-0.00012929	0.402561	-0.313917	NaN	NaN	3.36623	0.652151	-0.366907	-0.94305
Cis_E3	0.977182	-0.33536	2.12296	NaN	4.12192	4.2259	1.04344	1.65228	4.13655	4.65233	-0.518411	NaN	NaN	0.391307	2.0808	0.295548	-0.481268	1.0638	NaN	4.39514	0.70015	1.2518	1.87393
Cis_G5	0.898505	2.91722	1.31511	NaN	3.28051	3.43743	1.19414	1.78657	4.16929	5.45491	-1.96773	NaN	NaN	0.656315	1.97132	0.648241	-1.46457	NaN	NaN	4.0401	0.972478	1.71298	1.83834
Cis_E2	0.430927	4.08465	3.39397	NaN	NaN	4.66867	1.86791	2.55179	5.72146	8.39491	-1.52482	NaN	NaN	0.885524	3.81909	0.943282	-1.08723	NaN	NaN	6.41309	1.77762	4.41752	4.42322
Cis_G12	1.03406	-0.101143	-0.280286	NaN	-1.25873	-1.10009	-0.390623	-0.520609	-0.0366639	-0.415054	-0.602374	0.104484	NaN	-0.721392	2.07249	-0.691703	-0.885571	-2.85612	NaN	0.186854	-0.262011	-0.48678	1.08268
Pac_D4	1.65105	0.426872	1.06609	NaN	1.53132	2.35153	1.30254	0.399574	3.75582	3.05697	-0.498315	0.941437	NaN	0.174351	2.36865	-0.23044	-0.327745	0.397494	NaN	2.97018	0.0483755	1.32429	1.03804
Pac_H1	0.816942	0.499594	-0.55727	NaN	-0.91863	-0.75721	1.07796	0.477171	0.568726	-0.0911206	-0.909121	-0.532376	NaN	-0.762323	2.12597	-0.83478	-0.405009	-1.31225	NaN	-0.128178	-0.742149	0.97849	1.39681
Vin_E10	0.906796	1.60283	2.16751	NaN	1.23281	1.34171	3.33482	0.870277	4.31646	3.77605	0.101758	0.968936	NaN	0.77867	3.11822	0.621749	-0.333701	NaN	NaN	3.03204	1.08609	3.2495	1.04438
Dox_H10	1.82089	2.26544	3.37933	NaN	NaN	4.70964	2.94314	1.72717	8.34875	NaN	-1.10543	NaN	NaN	0.155157	3.71871	0.203647	-0.757266	-0.0560086	NaN	5.68501	0.99234	3.11195	3.53362
Dox_F9	1.27171	1.66195	3.47204	NaN	3.72806	3.21011	3.07602	1.74041	6.81525	7.17535	-0.651666	NaN	NaN	1.17161	3.83628	0.612724	-0.283932	0.441271	NaN	4.38461	1.31221	3.96951	6.92804
Pac_F10	0.490293	-0.0865157	-1.09406	NaN	-0.6983	-0.76351	1.01976	-0.0109653	0.831103	0.348296	-0.330862	0.0278602	NaN	-0.545816	2.32401	-0.464335	-0.209032	-0.45622	NaN	0.577869	-0.209883	0.677438	1.82764
Cis_F4	-0.37688	4.95219	2.66957	NaN	NaN	4.31222	1.43194	2.09822	4.8309	6.5738	-1.87361	NaN	NaN	0.473727	2.94393	0.864927	-0.715216	NaN	NaN	5.09271	1.01308	1.85368	3.10927
Pac_D10	0.216675	1.91133	1.89709	NaN	2.35414	1.18416	1.64667	1.46104	5.19776	5.82148	-1.91669	NaN	NaN	0.335202	2.72296	0.231801	-1.55886	-0.0590108	NaN	4.10654	0.78045	1.8921	2.29509
Cis_G6	0.288222	0.733342	1.76545	NaN	3.03908	3.62862	0.713956	1.74648	4.11083	4.53629	-1.53028	NaN	NaN	-0.0495398	1.57812	-0.110184	-0.928411	-0.319316	NaN	3.68344	0.703773	0.640218	2.31004
Vin_C11	1.1018	1.9379	2.19117	NaN	2.78365	2.6747	2.70769	1.30178	5.1266	4.61325	-1.8207	1.77089	NaN	0.670787	3.46154	0.409171	-1.66537	NaN	NaN	3.45883	1.05207	3.25676	2.20612
Vin_H5	1.63741	0.628737	2.00325	NaN	1.6882	1.28308	2.30177	0.629639	4.633	4.53812	-0.174479	0.942978	NaN	0.398178	3.2569	0.0256176	-0.00889225	0.0842846	NaN	2.89026	0.992316	3.1856	2.50541
Cis_B2	0.0661731	-0.590672	3.21217	NaN	4.16437	4.00767	1.40864	2.21827	5.11628	5.76337	-1.13842	NaN	NaN	0.547618	1.79296	0.611864	-0.80089	0.238439	NaN	4.04887	1.30149	1.48013	2.03548
Cis_C5	0.997859	1.6333	1.72014	NaN	2.30378	3.146	1.13103	0.733437	3.68288	3.4735	0.000412311	0.960094	NaN	0.773704	1.02389	0.882202	0.12672	NaN	NaN	3.54012	1.01671	0.909287	1.90558
Vin_D11	0.898801	0.773668	1.93179	NaN	2.47169	3.26649	3.88678	0.819905	6.26879	4.91943	-1.32729	NaN	NaN	1.03436	3.91072	0.899799	-1.42624	0.989189	NaN	4.30462	0.723632	4.14502	4.35861
Vin_D5	2.0119	2.06273	2.56111	NaN	3.62197	3.19177	2.64966	1.13951	5.99699	6.02933	-0.903911	NaN	NaN	0.916232	2.7698	0.743392	-1.21269	NaN	NaN	4.58457	1.23936	3.23178	2.7693
Pac_D7	1.41069	1.07437	1.9734	NaN	2.63741	2.30829	1.59312	1.18394	3.98214	3.87009	-1.57153	0.341813	NaN	0.394208	2.31219	0.170154	-0.637728	0.460965	NaN	3.65885	0.562644	1.34098	3.13357
Cis_F9	-0.620004	4.47633	2.08434	NaN	5.20362	3.59508	1.06463	2.28503	4.47709	5.84356	-1.07471	NaN	NaN	-0.347867	2.24439	-0.125729	0.352949	-0.121098	NaN	5.43864	1.21494	1.74141	2.5061
Cis_C4	0.285977	-0.840389	1.52918	NaN	3.69241	4.276	1.20252	1.52386	4.40949	4.97133	-1.80091	1.55785	NaN	-0.281702	2.25156	-0.732582	-0.35139	0.454658	NaN	4.6629	1.28069	1.51715	2.40661
Pac_A6	1.51317	0.931523	1.822	NaN	2.85753	3.40628	0.894802	0.363386	4.78694	4.89031	-1.31081	1.03342	NaN	0.322295	2.30794	0.00273232	-1.60397	-0.923014	NaN	4.70945	0.0591172	0.98122	2.49656
Pac_E2	1.42263	1.38569	1.9243	NaN	2.47711	2.06676	2.40585	0.438055	5.27638	5.48303	0.746229	1.37353	NaN	0.719066	2.76062	0.286676	0.607334	0.256391	NaN	4.18185	0.760169	2.56205	2.34199
Pac_E1	2.11103	-0.198052	1.52856	NaN	2.22391	2.42121	1.61278	0.744163	5.11723	6.57701	-0.618439	0.490767	NaN	0.209691	2.55924	-0.0846316	-1.17978	0.329937	NaN	3.90526	0.164372	1.5152	3.19502
Pac_C1	1.03911	0.366993	-0.145791	NaN	-1.31571	-1.23499	0.970457	-0.794239	0.230738	-0.331199	-0.502939	-0.551339	NaN	0.253348	2.30652	-0.121313	-0.973131	-0.344181	NaN	-0.457423	-0.251747	0.616096	2.55432
Dox_E10	2.27357	0.224064	2.01525	NaN	3.95981	3.50593	4.00685	1.7183	8.02353	8.21485	-0.697724	1.17049	NaN	1.59384	4.91615	0.327361	-0.426108	0.297477	NaN	4.91076	1.42759	4.72472	7.08495
Dox_C1	2.77372	1.3171	2.27131	NaN	4.49067	3.79691	4.49358	1.69179	8.22896	7.14229	-0.615979	NaN	NaN	2.24567	5.57772	0.852298	-0.0259077	0.157549	NaN	5.63372	1.74089	5.25083	8.17666
Dox_D2	2.7521	-0.656004	2.32584	NaN	4.06651	3.57431	5.54783	1.63656	8.0477	8.62079	-1.64014	NaN	NaN	2.80247	6.0212	1.53422	-1.4528	0.499283	NaN	5.61721	1.71577	6.31758	7.42115
Cis_D10	1.50927	0.757088	1.20389	NaN	2.45212	2.89012	0.415997	-0.230989	2.82795	2.41398	-0.315819	0.377786	NaN	-0.171755	0.210241	-0.523263	-0.5638	0.380173	NaN	3.03465	0.648943	0.159401	-0.950626
Dox_E8_12wk	0.0178889	0.0154918	0.476665	NaN	0.433338	0.667231	0.86106	0.51369	1.76003	1.35939	-0.777127	0.789483	NaN	0.0320853	1.41661	-0.117151	-1.23898	0.179734	NaN	1.16175	-0.203318	0.831312	1.01757
Dox_D5_12wk	0.594872	0.282024	0.909816	NaN	0.993123	0.717721	0.912825	-0.0579458	2.40213	2.16546	-0.76633	0.496639	NaN	0.719166	1.67485	0.567421	-0.845885	-0.039055	NaN	1.37594	-0.215627	1.14794	0.338907
Cis_C11	1.86535	1.20765	1.89147	NaN	4.43122	4.55128	0.363523	1.74346	3.91901	4.38468	0.594856	NaN	NaN	0.10479	0.89448	0.207625	0.960122	NaN	NaN	4.50384	0.88511	0.739669	0.667223
Dox_A7_12wk	0.957225	-0.00625302	0.533856	NaN	1.25387	1.42724	0.433427	0.0199418	1.92324	2.60055	-0.266478	0.713864	NaN	0.0562864	0.954104	0.10827	-0.668478	0.0306423	NaN	1.71651	0.357197	0.309119	0.253509
Dox_A11_12wk	1.15293	1.11098	0.830801	NaN	0.683568	0.974883	0.0929159	0.309942	1.70758	2.51154	-0.340498	-0.0228501	NaN	0.335085	0.251602	0.128297	-1.04107	0.148408	NaN	1.27624	0.295007	0.0368225	-1.33091
Dox_D1_12wk	1.11585	0.0182494	0.71964	NaN	0.982415	0.739398	0.14354	-0.0884844	2.29632	2.32251	-1.06951	0.295496	NaN	0.0912196	1.52517	-0.0560103	-1.23944	-0.0958051	NaN	1.32525	0.0120889	0.399046	0.0566676
Dox_H1_12wk	0.91721	1.34956	0.991875	NaN	1.37036	1.31105	0.52661	0.544547	2.2914	2.38293	-0.653933	1.00285	NaN	0.845065	1.13187	1.08146	-1.06924	0.169888	NaN	2.11569	0.386514	0.281686	-0.0760973
Dox_H12_12wk	0.11619	0.477071	0.421257	NaN	0.536887	0.423911	0.00955524	0.0153529	2.29075	2.4022	-0.94462	-0.0240908	NaN	0.302095	0.401983	0.149555	-1.60415	-0.244262	NaN	1.11162	0.0252086	-0.0543415	-0.624843
Dox_E5_12wk	0.221908	0.548619	0.307953	NaN	1.07491	1.05388	0.174993	0.181959	2.35857	2.5843	-0.782075	0.636983	NaN	0.454633	0.691921	0.408426	-1.22524	-0.0774796	NaN	1.66901	0.258614	0.161042	0.00929518
Dox_B12_12wk	0.386604	0.398368	0.259052	NaN	0.498256	0.743129	0.951467	0.0783399	1.82852	2.00881	-0.397166	0.272439	NaN	0.425074	1.17233	0.315515	-0.622957	0.141888	NaN	0.472335	0.282137	0.912763	0.214678
Dox_B11_18wk	0.820459	0.723401	-0.123252	NaN	0.722397	0.935856	0.296829	0.305235	2.79529	2.96849	-0.607574	0.899951	NaN	0.215031	0.584299	0.263938	-0.181829	-0.768972	NaN	1.77207	0.106903	0.0460663	-0.788783
Dox_H1_18wk	1.1155	1.47634	0.698348	NaN	1.2461	1.01644	0.319157	-0.11651	2.90404	2.78304	-1.05133	0.825031	NaN	0.317511	0.624181	0.464362	-0.634242	-0.565305	NaN	2.10017	0.246686	0.0355538	-0.983527
Dox_D9_18wk	0.953084	-0.364384	-0.54061	NaN	0.969192	1.02267	1.30639	0.200583	3.38187	2.83691	-1.90529	0.66152	NaN	0.0571218	1.74492	-0.0790371	-1.24021	0.208173	NaN	1.48867	-0.298574	0.983858	1.48241
Dox_G6_18wk	1.65216	1.56596	0.91721	NaN	0.843837	0.99618	1.8465	0.246726	3.32734	2.70825	-1.88563	0.349425	NaN	1.21993	2.68888	0.800065	-1.02249	0.0246574	NaN	0.886583	0.275	1.93179	2.03108
Dox_G5_18wk	1.29762	0.889245	0.167373	NaN	0.816718	0.912169	1.77974	0.0903233	3.02347	2.48246	-1.69003	0.00459145	NaN	0.478817	2.1948	0.263851	-0.686923	-0.0733817	NaN	0.833504	0.0792887	1.62418	1.72504
Dox_F9_18wk	2.29256	1.92229	1.44392	NaN	2.30534	2.6999	3.69823	0.795867	6.13181	5.26674	1.22169	1.30184	NaN	1.42651	4.63739	0.926471	2.00179	0.173044	NaN	4.11382	1.09282	4.15986	3.61831
Dox_E7_18wk	1.38606	0.176039	1.05726	NaN	1.40064	0.99712	1.64708	0.248079	3.69198	3.36704	0.307041	0.16062	NaN	0.501163	2.31126	-0.119425	0.335699	-0.659136	NaN	1.86003	0.0535447	2.05635	3.56179
Dox_E5_18wk	0.460946	0.0454733	0.0503167	NaN	0.640266	0.610646	0.510256	0.11185	3.27069	4.07578	-1.42569	0.404988	NaN	0.324928	1.10497	0.462842	-1.1567	-0.182174	NaN	1.44262	0.0560148	0.563548	0.390638
Dox_D5_18wk	0.775529	0.167535	1.07208	NaN	1.17825	0.585965	1.36185	0.272097	3.50195	3.27648	-0.413456	0.640645	NaN	0.689121	2.02266	0.753197	-0.0186885	-0.0220138	NaN	1.76199	-0.213686	1.51208	0.223958
Dox_B4_18wk	1.04394	-0.190702	0.20452	NaN	1.59075	1.68661	1.30666	0.38428	3.24824	3.1365	-0.866931	1.12547	NaN	0.715741	1.914	0.856526	-0.343108	-0.360866	NaN	2.07081	0.0750295	1.45368	1.19732
Dox_A11_18wk	1.76698	0.121317	1.24347	NaN	1.03185	1.09914	0.5964	-0.115085	2.76847	3.00166	-0.588662	0.790046	NaN	0.12187	1.32618	-0.0177447	-0.484873	-0.179405	NaN	1.71878	0.354804	0.88959	-0.807172
Dox_A1_18wk	1.38717	0.632522	1.56371	NaN	0.564856	1.08824	0.657509	-0.0497762	2.99293	2.766	-0.209833	0.588231	NaN	0.295144	1.10589	0.0781468	-0.14889	-0.573891	NaN	1.42426	0.122001	0.795586	-2.76326
Dox_E9_18wk	-0.680095	0.176554	0.203546	NaN	1.22695	1.15429	0.809137	0.285123	3.39687	3.64848	-1.60562	1.20636	NaN	0.49764	1.63638	0.495972	-0.969723	-0.777395	NaN	1.803	-0.413739	0.853813	0.53628
Dox_E1_18wk	0.978755	0.599172	0.786755	NaN	1.18012	1.04641	0.663641	-0.00643482	2.71246	2.51851	0.0325291	0.981206	NaN	0.491234	1.27629	0.510055	0.282327	-0.306897	NaN	1.38628	0.412668	0.993944	-0.472138
Dox_A7_18wk	1.31486	0.148148	1.61275	NaN	2.09221	2.05863	1.17902	0.37751	4.20371	4.37409	0.546904	0.973626	NaN	0.501584	1.88803	0.494975	0.546805	0.152133	NaN	3.21951	0.977717	1.29398	0.893434
Dox_E8_18wk	-0.639453	0.35271	0.128853	NaN	1.18078	1.13642	0.694042	0.207703	3.44121	3.67844	-1.65772	1.19549	NaN	0.456978	1.46561	0.510248	-1.05423	-0.895185	NaN	1.89599	-0.407004	0.710599	0.493166
Dox_C3_18wk	1.17139	1.0092	0.440136	NaN	1.43906	1.24276	1.03168	0.148748	3.02291	2.52472	-1.7272	0.492268	NaN	0.149499	1.28002	-0.1643	-0.99317	0.0632194	NaN	1.49225	0.00941093	1.0774	0.468859
Dox_A9_18wk	1.04798	0.874022	0.802501	NaN	1.2761	0.895935	0.484753	0.239725	3.18407	2.86073	-1.08822	0.555189	NaN	0.51674	1.68094	0.556507	-0.503165	-0.985591	NaN	1.81737	0.128959	0.82229	-0.379859
Dox_C4_18wk	0.963086	1.02287	1.03083	NaN	0.936827	0.802692	1.65118	0.240071	3.05616	2.00536	-1.15887	0.286443	NaN	0.470294	2.35511	0.466446	-0.919961	0.320363	NaN	1.02515	0.541549	1.7117	1.16188
Dox_H12_18wk	0.865004	0.450639	0.521695	NaN	1.21327	1.03548	0.559126	-0.110002	2.93691	2.87827	-1.85159	0.64546	NaN	0.0734302	0.672746	-0.0724785	-1.90029	NaN	NaN	1.8211	0.222429	0.451578	-0.812412
Dox_A12_18wk	0.655314	0.291427	0.60034	NaN	0.993812	0.851526	0.854143	0.123828	2.62188	2.56864	-0.656879	0.868424	NaN	0.207539	1.2617	0.196727	-0.938572	NaN	NaN	1.20557	0.283219	0.967368	0.4045
Dox_H4_18wk	0.62066	0.800563	0.582511	NaN	1.50439	1.47372	1.65235	0.269995	3.39657	2.95851	-1.06326	0.802782	NaN	0.486771	2.07798	0.440179	-1.06935	NaN	NaN	2.00814	0.227838	1.60979	1.24667
DMSO_1	0.0550054	0.944502	0.413884	0.243973	0.350876	0.539702	-0.0831371	0.206905	0.497846	0.318406	-0.158527	NaN	NaN	-0.0874199	0.153744	-0.0714528	-0.215853	0.125051	NaN	0.226938	0.090076	0.11755	-0.643257
DMSO_5	-0.550085	0.103618	-0.456775	0.333353	-0.24354	-0.390655	-0.580599	-0.452746	-0.141031	-0.303341	-0.0113185	NaN	NaN	-0.132476	-0.409019	-0.0979589	-0.157303	-1.37315	NaN	-0.223281	-0.338033	-0.948453	-0.883209
DMSO_12	0.46845	-0.0759874	-0.200105	-0.23527	-0.157155	0.0635813	-0.229272	0.0279005	0.0910773	-0.217281	-0.861553	NaN	NaN	-0.0090054	0.108709	-0.0214144	-0.726794	-0.151691	NaN	0.00729266	-0.18957	0.00860993	-0.831942
DMSO_3	0.424135	-0.0691168	-0.250334	-1.31681	-0.22984	-0.187512	-0.139111	0.302579	0.0609398	-0.23746	-1.6158	NaN	NaN	0.404977	0.167326	0.22528	-1.3346	-0.0622299	NaN	-0.482204	-0.301514	0.113733	-1.01899
DMSO_2	0.172468	1.0154	0.293822	-0.0890515	0.153902	0.323194	-0.30578	-0.188168	0.320774	-0.155854	-0.725396	NaN	NaN	-0.267243	0.129751	-0.249963	-0.459809	-0.237007	NaN	0.0842922	0.0949357	-0.120933	-1.38027
DMSO_9	0.150832	0.788356	0.0503609	-0.0135187	-0.254461	0.17721	-0.213486	-0.167067	0.25589	-0.0412428	-0.370527	NaN	NaN	-0.248658	-0.125202	-0.118699	-0.404199	-0.243467	NaN	-0.06196	-0.0462065	-0.0527138	-2.17068
DMSO_7	0.352534	0.131703	-0.313661	-0.209287	0.184177	0.144381	-0.351723	0.157602	0.223293	-0.127421	-0.818606	NaN	NaN	-0.29696	-0.124989	-0.148884	-0.728594	-0.165362	NaN	0.0466617	-0.0292454	-0.282684	-1.7073
DMSO_6	-0.955835	0.149121	-0.115508	-1.29791	-0.911465	-1.32301	0.09212	-0.0633799	-0.163694	-0.0710515	-2.2089	NaN	NaN	-0.293196	0.264474	-0.282367	-2.33382	-1.31101	NaN	-0.795425	-0.434728	0.153746	-0.500857
DMSO_4	0.263003	-0.162704	-0.262667	-1.33949	0.108303	-0.0129592	-0.24854	-0.0748337	0.197036	-0.170664	-1.64931	NaN	NaN	0.0540753	0.168331	-0.0959834	-1.51257	-0.249802	NaN	-0.197509	-0.219708	0.0047811	-1.51767
DMSO_11	0.342117	-0.264036	-0.311235	-1.59621	-0.438959	-0.389201	-0.0235023	-0.155191	-0.0213809	-0.38502	-1.91804	NaN	NaN	-0.0743964	0.227083	-0.0671126	-1.8627	-0.00209015	NaN	-0.719654	-0.497943	0.0965553	-0.945549
DMSO_10	0.231848	-0.288795	-0.268075	-1.28257	-0.619747	-0.526701	-0.207327	0.0629369	-0.201674	-0.39839	-1.62426	NaN	NaN	0.021379	0.178027	-0.0381823	-1.33292	-0.170718	NaN	-0.785553	-0.382328	0.0537178	-1.10751
DMSO_8	0.179136	-0.0334807	-0.239936	-0.516688	-0.418861	-0.34127	-0.107887	-0.0417872	0.057487	-0.384707	-1.15262	NaN	NaN	0.068078	0.0487121	0.1268	-0.810493	0.245795	NaN	-0.680726	-0.26887	0.0461395	-1.41192

### Sheet: EC50s
EC50	17AAG	5FU	ActinomycinD	Atorvastatin	Chlorambucil	Cisplatin	Colchicine	Cyclohexamide	Doxorubicin	Etopiside	Fluvistatin	HU	Irinotecan	Pabinostat	Paclitaxel	SAHA	Simvastatin	Sorafanib	Streptozocin	Topotecan	VER50589	Vincristine	YM155
Vin_B8	2.69528	1.95143	0.000804313	NaN	NaN	4.57207	0.264458	0.0553942	0.187067	0.441371	0.185726	NaN	NaN	NaN	0.0928352	0.701605	0.329435	NaN	NaN	NaN	0.0819985	0.0337289	0.0739036
Vin_A10	3.71477	1.03983	0.000864761	NaN	NaN	4.70999	0.0926045	0.061636	0.0969357	0.267783	0.263338	NaN	NaN	NaN	0.0666357	0.478331	0.347218	NaN	NaN	NaN	0.0977895	0.0134875	0.0420797
Vin_A12	2.67281	0.743437	0.00110127	NaN	NaN	13.5113	0.168943	0.0375267	0.287648	0.607547	0.418252	NaN	NaN	NaN	0.123644	0.403779	0.567712	NaN	NaN	NaN	0.0850735	0.0225262	0.117774
Cis_F10	1.89559	1.52156	0.000731575	NaN	NaN	9.36407	0.0293254	0.0387786	0.0601368	0.115997	0.295766	NaN	11.5227	NaN	0.0150186	0.381186	0.408942	NaN	NaN	NaN	0.0706353	0.00308111	0.0141214
Pac_C3	0.455678	0.267891	0.000121279	NaN	3.30748	0.575557	0.020714	0.0234114	0.00692376	0.0106676	0.274923	6.70866	1.76299	NaN	0.0165426	0.24748	0.406607	NaN	0.719536	NaN	0.0232393	0.00184075	0.0119254
Dox_A6	2.63286	0.788589	0.000648918	NaN	NaN	4.0992	0.498643	0.0563298	0.500469	1.14955	0.136971	NaN	NaN	NaN	0.31542	0.466302	0.335156	NaN	NaN	NaN	0.0855231	0.0600031	0.214892
Pac_H3	1.0084	0.234148	0.000134633	NaN	3.41834	0.707817	0.0326791	0.0204824	0.0116553	0.019432	0.157425	6.82552	2.7232	NaN	0.0387916	0.318994	0.276651	NaN	0.886964	NaN	0.0295737	0.00318041	0.0203378
Dox_F1	4.31298	3.22947	0.000849911	NaN	NaN	13.7934	0.533763	0.0698409	0.759321	1.51183	0.209733	NaN	NaN	NaN	0.251702	0.940844	0.465501	NaN	NaN	NaN	0.177587	0.0588791	1.41091
Pac_B2	0.9976	0.16799	0.000155934	NaN	5.57643	1.76605	0.0279756	0.0365244	0.0102771	0.0244045	0.41109	30.3892	1.66968	0.00383034	0.0224274	0.413477	0.495191	4.50611	1.3527	0.0532907	0.0349568	0.00284823	0.0159056
Vin_A7	2.30148	0.77536	0.000415536	NaN	NaN	10.2678	0.132687	0.0423733	0.131866	0.301717	0.103465	NaN	3.21666	NaN	0.0382494	0.491731	0.13818	NaN	NaN	NaN	0.0768378	0.0178978	0.096092
Dox_H1	3.06427	0.0814444	0.000937069	NaN	NaN	7.49039	0.490826	0.0394767	0.505316	1.00775	0.256586	NaN	NaN	NaN	0.362132	0.309755	0.70817	NaN	NaN	NaN	0.112636	0.0544693	0.392563
Pac_H9	0.698625	0.22443	0.000141685	NaN	3.36986	0.683434	0.0319269	0.0209898	0.00998696	0.0214655	0.399595	8.59482	3.02341	NaN	0.0237329	0.392187	0.559071	NaN	0.985335	NaN	0.0172139	0.00343587	0.0152311
Cis_H10	1.64648	4.23257	0.000721472	NaN	NaN	20.7012	0.0392332	0.047653	0.104842	0.284522	0.272764	NaN	5.08391	NaN	0.0196332	0.294574	0.515418	NaN	NaN	NaN	0.0898927	0.00419011	0.0176057
Cis_B3	2.09694	0.833232	0.000789754	NaN	20.2898	8.99963	0.0276085	0.0505693	0.0451331	0.13042	0.391353	48.1547	NaN	0.00493708	0.0209949	0.634049	0.51864	6.55596	NaN	0.158263	0.0796978	0.00347651	0.00904191
Cis_G11	1.61443	1.40311	0.000572753	NaN	NaN	12.5031	0.0160051	0.036921	0.0343093	0.104798	0.739693	NaN	3.15392	NaN	0.0100687	0.409915	0.661754	NaN	NaN	NaN	0.0640637	0.00258644	0.00810329
Vin_C10	4.27212	0.218358	0.0009251	NaN	NaN	2.77099	0.112316	0.0451217	0.0777726	0.256072	0.494665	NaN	NaN	NaN	0.0683375	0.422597	0.712447	NaN	NaN	NaN	0.108268	0.0166701	0.0419187
Parental	0.975754	0.218383	0.000240844	22.4509	4.22629	1.61404	0.0160441	0.0232502	0.00457716	0.0150396	0.436784	27.4728	2.42456	0.00290667	0.00705748	0.372662	0.658666	4.76228	1.02722	0.0143812	0.0466458	0.00195793	0.00878491
Pac_C11	1.25527	3.67551	0.000936341	NaN	49.3005	10.8883	0.0624751	0.059539	0.179923	0.912982	0.143147	NaN	NaN	0.00398885	0.0704545	0.459486	0.229516	8.26353	7.85341	0.297834	0.0916044	0.00871828	0.0495872
Cis_G10	1.41346	1.1108	0.000443771	NaN	9.96128	6.799	0.0198143	0.0346243	0.0234726	0.0657374	0.722745	NaN	5.30304	0.00432	0.0120489	0.600212	1.01304	4.2613	NaN	NaN	0.0535325	0.0021055	0.00495647
Dox_G10	1.50904	2.76351	0.00119859	NaN	6.00259	4.92876	0.161076	0.0554861	0.554993	0.938749	0.115014	NaN	NaN	NaN	0.113628	0.196242	0.264902	NaN	4.04974	NaN	0.0382387	0.0182531	0.122455
Vin_D12	2.63173	0.303939	0.00158722	NaN	37.1126	10.6786	0.0976575	0.0452349	0.205292	0.480392	0.145713	NaN	NaN	0.00535477	0.0687427	0.465828	0.216014	9.0629	NaN	NaN	0.0748848	0.0148284	0.0630127
Vin_B11	2.50536	0.316825	0.000925436	NaN	16.769	7.76564	0.125534	0.0611476	0.158821	0.379285	0.35193	NaN	NaN	0.00728735	0.0824575	0.889421	0.450576	NaN	NaN	NaN	0.0685919	0.0132739	0.0359854
Vin_F3	1.77086	0.518832	0.00151009	NaN	27.5635	6.41727	0.0951695	0.0503806	0.16939	0.593086	0.0857055	NaN	NaN	0.00355699	0.0670516	0.419386	0.141531	2.19122	NaN	NaN	0.0716966	0.0281655	0.0724742
Cis_A5	3.59622	1.21378	0.000374415	NaN	62.4873	17.4521	0.0522829	0.0710344	0.0632671	0.484155	0.307687	NaN	NaN	0.00682092	0.0358947	0.857363	0.736336	NaN	NaN	NaN	0.0790324	0.0047927	0.0379234
Pac_G9	3.1117	1.06214	0.000889512	NaN	19.0849	17.7209	0.100902	0.0453251	0.222513	1.21177	0.436824	NaN	NaN	0.00521833	0.0655063	0.685957	0.760039	6.88995	NaN	NaN	0.0628168	0.00992434	0.0456706
Pac_G8	1.69134	0.137136	0.000293559	NaN	3.2877	1.49563	0.0476204	0.0272648	0.0125402	0.0335996	1.34347	NaN	6.76366	0.00384722	0.0225961	0.45922	1.61237	3.4441	NaN	NaN	0.0466365	0.0039011	0.0218646
Pac_H4	1.14433	0.0581292	0.000170677	NaN	1.43167	0.836346	0.0207473	0.0398096	0.00754043	0.0206018	0.280096	NaN	2.68097	0.00323319	0.0362183	0.313606	0.394271	3.98226	NaN	NaN	0.0325918	0.00170146	0.0309051
Dox_G1	3.99588	1.27656	0.000971451	NaN	34.6197	9.65509	0.199507	0.0486471	0.46752	1.32865	0.811297	NaN	NaN	0.00582723	0.0817136	0.701528	1.1792	4.71684	NaN	NaN	0.0795736	0.0256872	0.0251223
Dox_H5	6.69337	0.185694	0.000792456	NaN	32.5538	9.80403	0.0311815	0.0344472	0.340095	4.97495	0.38312	NaN	NaN	0.00325465	0.00936675	0.386269	0.630291	5.91176	NaN	NaN	0.119222	0.00451465	0.0191446
Dox_D1	7.87941	1.34104	0.00145207	NaN	51.3044	24.68	0.399672	0.0983245	1.09222	3.5229	0.42149	NaN	NaN	0.00949202	0.240223	0.861972	0.845772	NaN	NaN	NaN	0.156188	0.0375548	0.576722
Dox_E1	6.9876	7.43057	0.0018095	NaN	59.5581	22.0747	0.717376	0.115902	2.61524	5.76936	0.0772981	NaN	NaN	0.0107439	0.63117	0.780297	0.235525	5.42868	NaN	NaN	0.19106	0.0885651	NaN
Vin_A11	2.66648	0.490088	0.00128383	NaN	32.8406	11.2805	0.146939	0.0474895	0.299406	0.678089	0.366897	NaN	NaN	0.00555772	0.0837693	0.581068	0.603533	7.76017	NaN	NaN	0.0951649	0.0225681	0.0545392
Vin_B12	4.86954	0.337782	0.00158032	NaN	15.5789	5.87566	0.120908	0.0559716	0.120924	0.317788	0.225099	NaN	NaN	0.00526014	0.101718	0.510299	0.272486	NaN	NaN	NaN	0.100769	0.0230216	0.0430471
Cis_H5	3.08201	0.623255	0.000711319	NaN	34.2473	13.6936	0.0256078	0.0256048	0.0558311	0.166571	0.770988	NaN	5.89382	0.00399911	0.00933213	0.498128	0.925295	6.60677	NaN	NaN	0.0760764	0.00240274	0.00402068
Cis_H6	1.58858	0.544832	0.000358178	NaN	11.1087	5.0661	0.0227481	0.0328346	0.0140637	0.0338378	0.274153	NaN	7.53829	0.00497375	0.013523	0.724323	0.531686	3.30268	NaN	NaN	0.0424055	0.00277901	0.00480209
Pac_E3	1.72356	0.284608	NaN	NaN	1.02635	0.339841	0.00897497	0.0263047	0.00389525	0.0119481	0.255582	7.73686	2.40551	0.00224833	0.0221253	0.287615	0.513566	2.31685	NaN	NaN	0.0298027	0.00143876	0.0076268
Cis_H12	3.74395	0.38206	0.000355436	NaN	10.5235	6.71889	0.0239333	0.0249237	0.0218988	0.0947922	0.116152	NaN	16.6772	0.00193087	0.0103453	0.317682	0.214062	7.39118	NaN	NaN	0.076727	0.00278671	0.0115538
Cis_C1	1.61211	0.243213	0.000837064	NaN	40.8656	20.4673	0.0424737	0.0652491	0.0775891	0.493474	0.153394	NaN	NaN	0.00352203	0.0244101	0.494697	0.340301	6.28514	NaN	0.160891	0.0724202	0.00452886	0.0364099
Cis_H9	3.97748	0.1321	0.000638396	NaN	71.8368	21.5733	0.0521252	0.055421	0.0761106	0.749397	0.615364	NaN	NaN	0.004647	0.0217249	0.696628	0.832232	NaN	NaN	0.220493	0.0838874	0.00793461	0.0378384
Cis_F3	2.32943	0.308259	0.000461818	NaN	14.3086	9.35928	0.0209718	0.0191037	0.0331212	0.0926238	0.34486	28.4248	NaN	0.00236661	0.0135039	0.299189	0.500911	NaN	NaN	0.0891701	0.0635115	0.0024318	0.00664453
Cis_A8	2.08229	0.462483	0.000656728	NaN	64.4091	23.548	0.0266756	0.0415726	0.077202	0.678605	0.258905	NaN	NaN	0.00234363	0.00861577	0.315325	0.397774	NaN	NaN	0.210465	0.0634208	0.00334979	0.032326
Cis_A6	2.07661	0.302938	0.000491541	NaN	18.734	11.4751	0.0273638	0.0459871	0.0500895	0.16496	0.266794	68.9995	NaN	0.00256272	0.0234893	0.334454	0.526405	3.61022	NaN	0.113492	0.0583378	0.00346695	0.0260861
Cis_A11	1.51184	0.486876	0.000841999	NaN	64.7727	18.8625	0.0217552	0.051019	0.103324	1.19089	0.211333	NaN	NaN	0.00394267	0.0171877	0.503018	0.365247	4.81847	NaN	0.186849	0.0866086	0.00313662	0.0211587
Pac_H8	1.92849	0.0963121	0.000134565	NaN	9.55492	1.07793	0.0135025	0.0149466	0.00604709	0.0163931	0.183114	25.751	NaN	0.00190427	0.0245348	0.242692	0.366612	4.26698	NaN	0.0159469	0.030495	0.00108998	0.0147042
Dox_A12	3.08255	1.26593	0.00105371	NaN	62.5388	20.1129	0.127633	0.0509729	0.47643	1.52221	0.131262	NaN	NaN	0.00444767	0.0726691	0.649898	0.224709	8.49075	NaN	0.313052	0.084161	0.0195413	0.126992
Dox_A9	2.89707	0.503839	0.00155293	NaN	15.3128	11.9594	0.170593	0.0509299	0.654299	0.993591	0.0757219	52.1503	NaN	0.00626638	0.180055	0.700137	0.158697	4.94536	NaN	0.164222	0.0662911	0.0275999	0.0516485
Cis_G7	2.98379	1.12328	0.00129664	NaN	16.997	27.1304	0.0196625	0.0636059	0.0556113	0.13506	0.53589	78.6878	NaN	0.00280208	0.015715	0.395114	1.06536	5.8933	NaN	0.169081	0.0593482	0.00221152	0.0073989
Cis_C12	4.03068	2.86148	0.00141593	NaN	31.53	35.7652	0.0169701	0.0577902	0.0566163	0.219656	0.0965531	NaN	NaN	0.00346967	0.0116685	0.676928	0.211704	NaN	NaN	0.193967	0.0469381	0.00178804	0.0181996
Cis_E12	2.40654	0.66287	0.000581609	NaN	22.5966	15.569	0.0111926	0.0298832	0.0263209	0.0991328	0.436536	63.197	NaN	0.00305902	0.00649373	0.4756	0.579898	NaN	NaN	0.12051	0.0685998	0.00143065	0.00477473
Cis_E3	1.68022	0.152756	0.00103885	NaN	52.1259	25.7022	0.0310567	0.0590496	0.0743823	0.327088	0.263204	NaN	NaN	0.00299321	0.0283952	0.406139	0.401647	8.5287	NaN	0.228315	0.0693458	0.00486195	0.0295384
Cis_G5	1.59083	1.6563	0.000664431	NaN	70.0995	20.9757	0.0384294	0.0794045	0.0890055	0.737963	0.125602	NaN	NaN	0.00420366	0.0310316	0.600784	0.231891	NaN	NaN	0.206531	0.0879014	0.00662727	0.0348678
Cis_E2	1.00804	4.10905	0.00278556	NaN	NaN	40.7831	0.0582173	0.115174	0.256061	5.16128	0.137824	NaN	NaN	0.00452437	0.120166	0.685957	0.243128	NaN	NaN	1.00414	0.151629	0.0508415	0.182659
Cis_G12	1.31992	0.140778	0.000216174	NaN	1.79206	0.772743	0.0121941	0.0132139	0.00538587	0.0123593	0.29844	27.5222	NaN	0.00165728	0.0329559	0.215697	0.3016	0.564672	NaN	0.0149956	0.036548	0.00175939	0.0190936
Pac_D4	2.02315	0.203388	0.000549359	NaN	12.3836	8.45001	0.0394181	0.0250613	0.0747511	0.137087	0.320647	50.078	NaN	0.00308043	0.040418	0.297624	0.444249	5.51032	NaN	0.103291	0.0452312	0.00617224	0.0185093
Pac_H1	1.13569	0.214379	0.000178385	NaN	2.26659	0.980125	0.0337538	0.0264263	0.00819812	0.0154409	0.24139	17.6978	NaN	0.00161281	0.0341602	0.195226	0.42097	1.64818	NaN	0.0120563	0.0262196	0.00485977	0.0237306
Vin_E10	2.43267	0.556864	0.00100726	NaN	8.82656	4.02137	0.1676	0.0439368	0.0807632	0.209139	0.617901	48.1693	NaN	0.00545972	0.0753329	0.674069	0.593705	NaN	NaN	0.117626	0.105049	0.020233	0.0178378
Dox_H10	4.62503	0.901664	0.00234324	NaN	NaN	40.8146	0.127771	0.0808237	1.32538	NaN	0.266337	NaN	NaN	0.00353999	0.115021	0.512107	0.440937	5.06696	NaN	0.742719	0.0977041	0.0183903	0.099644
Dox_F9	3.14266	0.581384	0.00249663	NaN	56.5355	14.5816	0.140385	0.082265	0.463275	2.34266	0.36668	NaN	NaN	0.00716388	0.124277	0.67261	0.614078	7.14033	NaN	0.302705	0.122087	0.0334474	1.08875
Pac_F10	1.81451	0.169849	0.000105183	NaN	2.29559	0.924221	0.033802	0.0241588	0.00749264	0.0195568	0.456929	24.8348	NaN	0.00217714	0.0435152	0.320614	0.645917	3.94089	NaN	0.021638	0.0425374	0.00344978	0.0317694
Cis_F4	0.923471	8.36751	0.00129404	NaN	NaN	29.3228	0.0419733	0.082655	0.13397	1.48214	0.0643425	NaN	NaN	0.00376722	0.0512081	0.724237	0.144619	NaN	NaN	0.433199	0.100779	0.0073258	0.0690567
Pac_D10	1.50105	0.839079	0.000834623	NaN	19.0653	3.56831	0.0522333	0.0667939	0.15021	0.874597	0.151782	NaN	NaN	0.00404496	0.0577466	0.522678	0.253616	4.93631	NaN	0.248935	0.0846353	0.00796739	0.0423905
Cis_G6	1.5854	0.305621	0.000762415	NaN	32.9012	19.5505	0.0272479	0.0809469	0.0699188	0.361147	0.199077	NaN	NaN	0.003091	0.0259162	0.408105	0.393452	4.13273	NaN	0.188349	0.080211	0.0033201	0.0426641
Vin_C11	2.81906	0.731758	0.00103117	NaN	27.3409	10.0274	0.108697	0.0597307	0.140932	0.377028	0.163299	73.0079	NaN	0.00508367	0.0978742	0.584795	0.234844	NaN	NaN	0.159675	0.102036	0.0205333	0.039794
Vin_H5	4.15732	0.302257	0.000906305	NaN	12.2702	3.86045	0.081865	0.0378072	0.101692	0.358187	0.516124	47.3834	NaN	0.00422692	0.0836734	0.446142	0.75539	7.45566	NaN	0.107633	0.0980623	0.0193518	0.048996
Cis_B2	1.35335	0.12614	0.00210884	NaN	72.4904	25.4533	0.0445197	0.113449	0.141546	0.829655	0.262277	NaN	NaN	0.0046823	0.0305134	0.670596	0.433043	6.20383	NaN	0.240365	0.123459	0.00612005	0.0354684
Cis_C5	2.62997	0.566513	0.000737781	NaN	18.4175	13.8792	0.0364551	0.0401196	0.0517932	0.169017	0.580474	48.1073	NaN	0.00547771	0.0176426	0.81174	0.822844	NaN	NaN	0.168329	0.099561	0.00399781	0.0329265
Vin_D11	2.4116	0.316964	0.0008581	NaN	20.7878	15.2394	0.245763	0.0428902	0.325083	0.465873	0.230875	NaN	NaN	0.00654385	0.130807	0.820302	0.277524	9.30542	NaN	0.28806	0.0820159	0.0377006	0.176418
Vin_D5	5.22952	0.755083	0.00132398	NaN	46.9255	14.4043	0.10443	0.0536777	0.261104	1.00442	0.315205	NaN	NaN	0.00608417	0.0593812	0.735765	0.324039	NaN	NaN	0.352276	0.116861	0.0200497	0.0588152
Pac_D7	2.74667	0.61705	0.00079944	NaN	15.8751	7.22475	0.0463412	0.0442167	0.0760272	0.219862	0.0747922	36.5257	NaN	0.00332303	0.0313093	0.433485	0.152654	6.36825	NaN	0.151271	0.0741081	0.00489833	0.0729193
Cis_F9	0.679071	7.04774	0.000847113	NaN	87.2619	17.4681	0.0314978	0.0895344	0.111023	0.869347	0.077059	NaN	NaN	0.0020019	0.0278449	0.346511	0.199642	4.15469	NaN	0.507581	0.115264	0.00643876	0.0450411
Cis_C4	1.27	0.181731	0.000577491	NaN	31.7675	28.0106	0.0346527	0.0526949	0.105821	0.47276	0.0465165	86.9656	NaN	0.00211501	0.0279833	0.228762	0.121686	6.20992	NaN	0.295165	0.12087	0.00550057	0.042967
Pac_A6	2.79869	0.5898	0.000793825	NaN	25.0544	14.7244	0.0272334	0.0327148	0.122043	0.439	0.0974594	62.6938	NaN	0.00235476	0.0389321	0.337346	0.199959	2.1347	NaN	0.338471	0.0482993	0.00336055	0.0415126
Pac_E2	2.60547	0.711719	0.000848299	NaN	18.6498	5.74057	0.0776821	0.0344316	0.168687	0.648911	0.411059	75.3765	NaN	0.00310067	0.0539741	0.412067	0.863828	4.82848	NaN	0.234705	0.0783712	0.0100254	0.03721
Pac_E1	4.25661	0.245642	0.000649856	NaN	18.7863	7.35933	0.0448697	0.0425985	0.156316	1.40341	0.162393	42.2117	NaN	0.0021832	0.0464098	0.318262	0.342868	6.20542	NaN	0.1927	0.051899	0.00485475	0.0672046
Pac_C1	1.99402	0.345878	0.000202062	NaN	1.36592	0.580169	0.028879	0.0146998	0.00505437	0.0106619	0.173491	19.675	NaN	0.00224625	0.0392962	0.311384	0.35862	3.18153	NaN	0.00932153	0.0390486	0.00265425	0.0433194
Dox_E10	4.69557	0.312383	0.00090519	NaN	55.4123	15.43	0.235675	0.0845309	1.12327	4.84891	0.148807	71.699	NaN	0.00570076	0.241251	0.423561	0.407913	4.9895	NaN	0.386444	0.125406	0.0450072	1.01966
Dox_C1	7.52178	0.960497	0.00107742	NaN	66.4244	18.8463	0.330123	0.0822446	1.29633	1.87613	0.156673	NaN	NaN	0.00901185	0.376914	0.611304	0.534826	4.52126	NaN	0.630877	0.158211	0.064547	2.14858
Dox_D2	7.35487	0.172155	0.00113007	NaN	59.666	16.3731	0.685628	0.0795249	1.14923	6.1152	0.0768375	NaN	NaN	0.0131968	0.518689	0.98002	0.198808	5.70843	NaN	0.625168	0.154816	0.135337	1.25904
Cis_D10	2.77342	0.451309	0.000514743	NaN	18.1886	10.0602	0.0198357	0.0217273	0.0305414	0.0715491	0.196496	37.612	NaN	0.00167667	0.00891937	0.234993	0.387402	5.26027	NaN	0.105234	0.0725755	0.0019195	0.00379634
Dox_E8_12wk	0.978543	0.270189	0.000311341	NaN	4.52666	2.16467	0.0267115	0.0363328	0.0145694	0.0341868	0.144091	49.8139	NaN	0.00192659	0.0210871	0.311636	0.246476	5.31684	NaN	0.0284696	0.0401794	0.00305657	0.0149575
Dox_D5_12wk	1.46361	0.328025	0.000426146	NaN	6.97249	2.30837	0.0279434	0.0247415	0.0228213	0.0608527	0.142147	41.2599	NaN	0.00311584	0.025669	0.502314	0.328441	3.94875	NaN	0.0337414	0.0398336	0.00379962	0.00938019
Cis_C11	3.53029	0.619986	0.000831469	NaN	76.827	31.8521	0.0189745	0.085308	0.0652889	0.289378	0.374408	NaN	NaN	0.00202809	0.0143688	0.389683	1.07286	NaN	NaN	0.291124	0.0855293	0.00283809	0.0116665
Dox_A7_12wk	1.89636	0.269738	0.000325355	NaN	8.10609	3.68856	0.0200392	0.0261421	0.0171498	0.0806885	0.20599	47.2964	NaN	0.00214489	0.0149878	0.375547	0.422404	4.16491	NaN	0.0417299	0.0595978	0.0021337	0.00875017
Dox_A11_12wk	2.1933	0.583825	0.000398246	NaN	5.45621	2.68054	0.0156401	0.0315933	0.0140541	0.0759208	0.191067	34.4892	NaN	0.00239489	0.00923435	0.370703	0.347554	4.48309	NaN	0.0307828	0.0571649	0.00175197	0.00291632
Dox_D1_12wk	2.17613	0.271108	0.000367563	NaN	6.69853	2.33181	0.0161828	0.0242476	0.0212561	0.0664991	0.114481	42.2056	NaN	0.00200609	0.0224829	0.324876	0.238125	3.78106	NaN	0.0319867	0.0466206	0.00226656	0.00764044
Dox_H1_12wk	1.83475	0.678795	0.000444503	NaN	8.76078	3.37433	0.0213332	0.0373426	0.0211564	0.0697782	0.154	58.3888	NaN	0.00338827	0.0170984	0.718419	0.27798	4.55344	NaN	0.0551258	0.0604249	0.00209964	0.00699398
Dox_H12_12wk	1.07476	0.370947	0.000301122	NaN	4.88272	1.87634	0.0147714	0.0258931	0.0212097	0.0703675	0.124231	32.3496	NaN	0.00232633	0.0103751	0.379226	0.196346	3.41805	NaN	0.0274851	0.0472653	0.00164864	0.00480395
Dox_E5_12wk	1.12924	0.389701	0.00027636	NaN	7.10325	2.89533	0.0165833	0.0288624	0.0221722	0.0800115	0.139297	44.8007	NaN	0.00258072	0.0126112	0.446916	0.236223	3.82929	NaN	0.0405391	0.0552976	0.00191598	0.00741464
Dox_B12_12wk	1.27284	0.3526	0.000267491	NaN	4.89902	2.30753	0.0286036	0.0268192	0.0152691	0.0539958	0.183556	34.9388	NaN	0.00252879	0.0175821	0.42002	0.375769	4.46953	NaN	0.0178736	0.0562203	0.00326908	0.00852547
Dox_B11_18wk	1.31378	0.328795	0.000219148	NaN	6.41757	3.14034	0.0189999	0.0344193	0.030238	0.137455	0.278569	49.5631	NaN	0.00273797	0.0104388	0.392777	0.464587	3.14904	NaN	0.0515957	0.0550203	0.00194815	0.00570322
Dox_H1_18wk	1.56886	0.571497	0.000386474	NaN	9.24188	3.36043	0.0193176	0.0259154	0.0327099	0.120316	0.202463	48.8187	NaN	0.00295472	0.0107639	0.455421	0.339732	3.70889	NaN	0.0646716	0.0608918	0.00194151	0.00492874
Dox_D9_18wk	1.37791	0.154611	0.000163794	NaN	7.64988	3.37768	0.0382939	0.0322666	0.0455853	0.12467	0.107126	42.0593	NaN	0.00246976	0.0233409	0.31127	0.219219	6.18249	NaN	0.0427429	0.0418744	0.00372023	0.0273821
Dox_G6_18wk	2.31869	0.588748	0.000450493	NaN	7.02467	3.30397	0.0558442	0.0333106	0.0438437	0.114148	0.108986	33.7956	NaN	0.00583335	0.0450159	0.579757	0.255816	5.52237	NaN	0.0278707	0.0619025	0.0071628	0.0400509
Dox_G5_18wk	1.75043	0.390364	0.000269669	NaN	6.9828	3.14515	0.0532512	0.0298324	0.0357405	0.0984242	0.124731	26.8649	NaN	0.00331869	0.031968	0.396618	0.322972	5.1436	NaN	0.0268932	0.0541674	0.0057997	0.0322776
Dox_F9_18wk	3.63367	0.752563	0.00064978	NaN	19.4186	10.7552	0.200505	0.0500582	0.30678	0.675554	0.945803	65.8992	NaN	0.00641736	0.175012	0.631878	2.10025	6.10733	NaN	0.262961	0.111357	0.0335547	0.119781
Dox_E7_18wk	1.89101	0.228165	0.000495587	NaN	10.4162	3.31381	0.0484176	0.0341825	0.0566165	0.180998	0.503586	29.7556	NaN	0.00336235	0.0345678	0.306426	0.661062	4.67193	NaN	0.0548517	0.0530404	0.00781333	0.115488
Dox_E5_18wk	0.98243	0.204651	0.000248076	NaN	6.05524	2.50582	0.0221035	0.0303439	0.0421356	0.296109	0.151522	35.3223	NaN	0.00295143	0.0150438	0.450107	0.233208	4.70642	NaN	0.041064	0.0531797	0.00279844	0.0129126
Dox_D5_18wk	1.22004	0.227854	0.000503801	NaN	8.8259	2.48179	0.0396934	0.0340364	0.0493758	0.169207	0.302395	41.7217	NaN	0.00380673	0.0283117	0.552051	0.511617	5.18519	NaN	0.0511358	0.0443566	0.00535551	0.011405
Dox_B4_18wk	1.46234	0.173523	0.000274738	NaN	11.703	5.32003	0.0382355	0.0368381	0.041481	0.153814	0.224698	57.7991	NaN	0.00387643	0.0262462	0.593856	0.415678	4.16778	NaN	0.0638279	0.0539576	0.00515606	0.0225984
Dox_A11_18wk	2.48374	0.215528	0.000571844	NaN	7.97457	3.52156	0.023576	0.0257695	0.0296783	0.139784	0.27408	45.9469	NaN	0.0025676	0.017469	0.324157	0.390746	4.71492	NaN	0.0496352	0.0653263	0.00349436	0.00559098
Dox_A1_18wk	2.19706	0.316689	0.000710765	NaN	5.63025	3.40154	0.0240224	0.0252649	0.0336767	0.110505	0.302189	41.3103	NaN	0.00289675	0.0148324	0.340681	0.380969	3.52063	NaN	0.0395543	0.0548665	0.00308882	0.00143246
Dox_E9_18wk	0.451944	0.223748	0.000274452	NaN	9.25373	3.6497	0.0271744	0.0339776	0.0458779	0.218653	0.135549	62.6739	NaN	0.00332708	0.0217167	0.462157	0.266935	3.12127	NaN	0.0526143	0.038365	0.00339911	0.0142325
Dox_E1_18wk	1.42983	0.304118	0.000411253	NaN	9.04007	3.51512	0.0247455	0.0284104	0.0289531	0.101388	0.408564	52.5673	NaN	0.00335633	0.0168958	0.486423	0.62894	4.50676	NaN	0.0400229	0.0687081	0.00373687	0.00703185
Dox_A7_18wk	1.78182	0.21957	0.000730192	NaN	16.735	6.8452	0.0350601	0.0366035	0.0808664	0.362993	0.59867	52.1589	NaN	0.00334083	0.026096	0.46095	0.761996	5.78891	NaN	0.140629	0.101074	0.00460637	0.018323
Dox_E8_18wk	0.458016	0.259	0.000262038	NaN	8.93277	3.62041	0.0251126	0.0322145	0.0473926	0.224226	0.13338	61.1192	NaN	0.00323569	0.0192872	0.464575	0.257473	2.92772	NaN	0.0563402	0.038708	0.00310568	0.0138364
Dox_C3_18wk	1.59958	0.403748	0.000328701	NaN	10.75	3.95149	0.0318287	0.0316997	0.0357042	0.101634	0.122295	37.7961	NaN	0.00266749	0.0169416	0.300892	0.2645	5.50076	NaN	0.0428663	0.0517513	0.00397715	0.0135674
Dox_A9_18wk	1.48751	0.362793	0.000415322	NaN	9.43311	3.05291	0.021646	0.0328987	0.0396347	0.126643	0.189752	39.2356	NaN	0.00337218	0.0223457	0.481097	0.36762	2.81329	NaN	0.0531001	0.0558277	0.00332783	0.00754211
Dox_C4_18wk	1.43426	0.402407	0.00049057	NaN	7.54567	2.92211	0.048465	0.03326	0.0362835	0.07023	0.178714	32.4905	NaN	0.00329345	0.0356062	0.464978	0.273497	6.75195	NaN	0.0307362	0.0745822	0.00613442	0.0220126
Dox_H12_18wk	1.11038	0.210093	0.0004326	NaN	10.3898	3.73611	0.0195912	0.0254324	0.0325865	0.115349	0.163455	49.1731	NaN	0.0029292	0.0116671	0.331361	0.24763	4.71145	NaN	0.059616	0.0561978	0.00251764	0.00563795
Dox_A12_18wk	0.965222	0.188257	0.000461848	NaN	8.93392	3.29063	0.0240405	0.0299998	0.0262067	0.0933799	0.374603	57.0441	NaN	0.00321587	0.0176204	0.40028	0.482427	6.45554	NaN	0.0389543	0.058688	0.00360227	0.0131148
Dox_H4_18wk	0.935781	0.267739	0.000452271	NaN	12.7184	5.05969	0.0417886	0.033115	0.0447971	0.122046	0.28298	54.4151	NaN	0.00389962	0.0306748	0.472823	0.440986	6.26821	NaN	0.067915	0.05642	0.00561964	0.0235112
DMSO_1	1.96511	0.410629	0.000293063	26.6899	5.61757	4.22615	0.0171705	0.0267	0.00742068	0.0212771	0.297443	NaN	NaN	0.00439311	0.00847655	0.403906	0.673778	5.59955	NaN	0.0227076	0.0683841	0.00192146	0.00531178
DMSO_5	1.28876	0.229679	0.000160295	28.2974	3.71755	2.21874	0.0121642	0.0168989	0.0047649	0.0138252	0.327812	NaN	NaN	0.00425433	0.00575115	0.39637	0.697234	2.04761	NaN	0.016612	0.0508312	0.000919032	0.0044606
DMSO_12	2.6081	0.202258	0.0001915	19.269	3.95495	3.04571	0.0155178	0.0236606	0.00559746	0.0146524	0.184333	NaN	NaN	0.00463929	0.00821767	0.417911	0.471815	4.61244	NaN	0.0194977	0.0563076	0.00178312	0.00464424
DMSO_3	2.52925	0.203825	0.000185047	9.06064	3.76963	2.55241	0.0165197	0.0285467	0.0054809	0.0144543	0.107884	NaN	NaN	0.00621474	0.00858037	0.496166	0.308741	4.91894	NaN	0.0138905	0.0521008	0.00191691	0.00408035
DMSO_2	2.15753	0.431776	0.000275565	21.1588	4.89977	3.63595	0.0147332	0.0203207	0.00659177	0.0152852	0.19966	NaN	NaN	0.00387485	0.00844401	0.357105	0.565643	4.35913	NaN	0.0205647	0.0688717	0.00163715	0.00317212
DMSO_9	2.09066	0.372656	0.000227906	22.4059	3.70207	3.30625	0.0157032	0.0207188	0.00627493	0.0165737	0.260392	NaN	NaN	0.00392826	0.00698547	0.390607	0.592937	4.33121	NaN	0.0185828	0.0622095	0.00170769	0.00183625
DMSO_7	2.4321	0.234697	0.000176983	19.5219	5.01969	3.21618	0.0142544	0.0258605	0.00614	0.0156032	0.188807	NaN	NaN	0.00381114	0.00699097	0.384359	0.470408	4.63192	NaN	0.0200587	0.0629351	0.00145667	0.00252878
DMSO_6	0.974506	0.240482	0.000203077	9.29293	2.34128	1.17145	0.0194017	0.0221417	0.00471709	0.016212	0.0734198	NaN	NaN	0.00381025	0.00915268	0.349502	0.158709	2.07523	NaN	0.011199	0.0475102	0.00197271	0.0058164
DMSO_4	2.27172	0.191846	0.000183527	8.95537	4.75361	2.89213	0.0153097	0.0219596	0.0060365	0.0151292	0.105959	NaN	NaN	0.00485261	0.00857054	0.397244	0.272948	4.31016	NaN	0.0169282	0.0551557	0.00177904	0.00288312
DMSO_11	2.38654	0.177611	0.000177276	7.46127	3.24983	2.22413	0.0178978	0.0208155	0.00518311	0.0130717	0.08759	NaN	NaN	0.00443586	0.00892336	0.405966	0.216938	5.11949	NaN	0.0117831	0.0457415	0.00189804	0.00427711
DMSO_10	2.21156	0.174483	0.000182724	9.25582	2.88725	2.01886	0.015754	0.0241704	0.00457083	0.0129217	0.107411	NaN	NaN	0.00474223	0.00862169	0.413164	0.309961	4.55142	NaN	0.0112625	0.0493606	0.00184196	0.00385148
DMSO_8	2.13358	0.208566	0.000186257	15.863	3.29433	2.29745	0.0168855	0.0225057	0.00546827	0.0130445	0.148723	NaN	NaN	0.00489	0.00788073	0.463436	0.443151	6.07401	NaN	0.0121071	0.0532924	0.00182903	0.00310826
