## Supplemental Table 5 for "Collateral Responses to Classical Cytotoxic Chemotherapies are Heterogeneous and Sensitivities are Sparse"

### Sheet: Sheet1
Gene Name	Gene Description	Known Paclitaxel Resistance Mechanism	p-value	FDR					citations (will add to supplemental references before submitting.)
Ttll4	tubulin tyrosine ligase-like family, member 4	Altered paclitaxel/tubulin binding1	0.258794	0.404887
Tuba4a	tubulin, alpha 4A	Altered paclitaxel/tubulin binding1	0.131024	0.24441
Tubb4b	tubulin, beta 4B class IVB	Altered paclitaxel/tubulin binding1	0.0413204	0.130469					1	Microtubules and resistance to tubulin-binding agents
Tubgcp4	tubulin, gamma complex associated protein 4	Altered paclitaxel/tubulin binding1	0.116685	0.234422					2	Mammalian drug efflux transporters of the ATP binding cassette (ABC) family in multidrug resistance: A review of the past decade
Ttll9	tubulin tyrosine ligase-like family, member 9	Altered paclitaxel/tubulin binding1	0.00790217	0.0479069					3	Penfluridol overcomes paclitaxel resistance in metastatic breast cancer
Rita1	RBPJ interacting and tubulin associated 1	Altered paclitaxel/tubulin binding1	0.495303	0.604884					4	Autocrine production of interleukin-6 confers cisplatin and paclitaxelresistance in ovarian cancer cells
Tbcb	tubulin folding cofactor B	Altered paclitaxel/tubulin binding1	0.230958	0.386258					5	Alteration of the Mitochondrial Apoptotic Pathway Is Key to Acquired Paclitaxel Resistance and Can Be Reversed by ABT-737
Tubgcp5	tubulin, gamma complex associated protein 5	Altered paclitaxel/tubulin binding1	0.815522	0.850598					6	Targeting G6PD reverses paclitaxel resistance in ovarian cancer by suppressing GSTP1
Tubgcp2	tubulin, gamma complex associated protein 2	Altered paclitaxel/tubulin binding1	0.371634	0.49986
Tubgcp3	tubulin, gamma complex associated protein 3	Altered paclitaxel/tubulin binding1	0.0665585	0.169899
Tubb3	tubulin, beta 3 class III	Altered paclitaxel/tubulin binding1	0.000469087	0.00505571
Tbcel	tubulin folding cofactor E-like	Altered paclitaxel/tubulin binding1	0.381337	0.49986
Tube1	tubulin, epsilon 1	Altered paclitaxel/tubulin binding1	0.00989991	0.0556649
Tpgs1	tubulin polyglutamylase complex subunit 1	Altered paclitaxel/tubulin binding1	0.824713	0.851033
Tubd1	tubulin, delta 1	Altered paclitaxel/tubulin binding1	0.0324932	0.121225
Tubg1	tubulin, gamma 1	Altered paclitaxel/tubulin binding1	0.0627148	0.164415
Tubg2	tubulin, gamma 2	Altered paclitaxel/tubulin binding1	0.055473	0.149469
Tbcd	tubulin-specific chaperone d	Altered paclitaxel/tubulin binding1	0.0899479	0.217315
Ttll5	tubulin tyrosine ligase-like family, member 5	Altered paclitaxel/tubulin binding1	0.16673	0.294051
Tedc1	tubulin epsilon and delta complex 1	Altered paclitaxel/tubulin binding1	0.0107273	0.0556649
Tbce	tubulin-specific chaperone E	Altered paclitaxel/tubulin binding1	0.4233	0.533248
Tubb2a	tubulin, beta 2A class IIA	Altered paclitaxel/tubulin binding1	0.438361	0.545141
Tubb2b	tubulin, beta 2B class IIB	Altered paclitaxel/tubulin binding1	0.556487	0.650353
Tbca	tubulin cofactor A	Altered paclitaxel/tubulin binding1	0.780219	0.831662
Ttll1	tubulin tyrosine ligase-like 1	Altered paclitaxel/tubulin binding1	0.255462	0.404887
Ttll12	tubulin tyrosine ligase-like family, member 12	Altered paclitaxel/tubulin binding1	0.150647	0.275712
Tubgcp6	tubulin, gamma complex associated protein 6	Altered paclitaxel/tubulin binding1	0.358281	0.496044
Tuba1b	tubulin, alpha 1B	Altered paclitaxel/tubulin binding1	0.30235	0.437731
Tuba1a	tubulin, alpha 1A	Altered paclitaxel/tubulin binding1	0.0227076	0.0917764
Tuba1c	tubulin, alpha 1C	Altered paclitaxel/tubulin binding1	0.000250885	0.00304198
Tedc2	tubulin epsilon and delta complex 2	Altered paclitaxel/tubulin binding1	0.0815521	0.202835
Tubb5	tubulin, beta 5 class I	Altered paclitaxel/tubulin binding1	0.736573	0.802782
Tbcc	tubulin-specific chaperone C	Altered paclitaxel/tubulin binding1	0.309115	0.440943
Tpgs2	tubulin polyglutamylase complex subunit 2	Altered paclitaxel/tubulin binding1	0.100953	0.220716
Abcg1	ATP binding cassette subfamily G member 1	Drug efflux2	0.122352	0.237363
Abca2	ATP-binding cassette, sub-family A (ABC1), member 2	Drug efflux2	0.290512	0.437731
Abcd3	ATP-binding cassette, sub-family D (ALD), member 3	Drug efflux2	0.0109034	0.0556649
Abcb1b	ATP-binding cassette, sub-family B (MDR/TAP), member 1B	Drug efflux2	4.53347e-05	0.00198541
Abcb4	ATP-binding cassette, sub-family B (MDR/TAP), member 4	Drug efflux2	0.000158027	0.00237934
Abcb8	ATP-binding cassette, sub-family B (MDR/TAP), member 8	Drug efflux2	0.020846	0.0879157
Abcf2	ATP-binding cassette, sub-family F (GCN20), member 2	Drug efflux2	0.675218	0.752829
Abce1	ATP-binding cassette, sub-family E (OABP), member 1	Drug efflux2	0.895868	0.914729
Abcb10	ATP-binding cassette, sub-family B (MDR/TAP), member 10	Drug efflux2	0.381042	0.49986
Abca7	ATP-binding cassette, sub-family A (ABC1), member 7	Drug efflux2	0.053886	0.149341
Abcd4	ATP-binding cassette, sub-family D (ALD), member 4	Drug efflux2	0.0197421	0.0879157
Abcc4	ATP-binding cassette, sub-family C (CFTR/MRP), member 4	Drug efflux2	0.66463	0.749641
Abcc1	ATP-binding cassette, sub-family C (CFTR/MRP), member 1	Drug efflux2	0.101681	0.220716
Abcc5	ATP-binding cassette, sub-family C (CFTR/MRP), member 5	Drug efflux2	0.388188	0.502057
Abcf3	ATP-binding cassette, sub-family F (GCN20), member 3	Drug efflux2	0.105248	0.221936
Tap1	transporter 1, ATP-binding cassette, sub-family B (MDR/TAP)	Drug efflux2	0.0130385	0.0632369
Tap2	transporter 2, ATP-binding cassette, sub-family B (MDR/TAP)	Drug efflux2	0.0992936	0.220716
Abcf1	ATP-binding cassette, sub-family F (GCN20), member 1	Drug efflux2	0.125172	0.238073
Abcd1	ATP-binding cassette, sub-family D (ALD), member 1	Drug efflux2	0.118419	0.234422
Abcb7	ATP-binding cassette, sub-family B (MDR/TAP), member 7	Drug efflux2	0.244363	0.40175
Ctnnbl1	catenin, beta like 1	Wnt/β-catenin signaling3	0.0202827	0.0879157
Ctnnal1	catenin (cadherin associated protein), alpha-like 1	Wnt/β-catenin signaling3	0.273578	0.421223
Ctnnb1	catenin (cadherin associated protein), beta 1	Wnt/β-catenin signaling3	0.16193	0.290873
Cby1	chibby family member 1, beta catenin antagonist	Wnt/β-catenin signaling3	0.0312149	0.121114
Ctnna1	catenin (cadherin associated protein), alpha 1	Wnt/β-catenin signaling3	0.00136546	0.013245
Erbb3	erb-b2 receptor tyrosine kinase 3	HER2/β-catenin signaling3	0.00293954	0.0237613
Erbin	Erbb2 interacting protein	HER2/β-catenin signaling3	0.556487	0.650353
Tob2	transducer of ERBB2, 2	HER2/β-catenin signaling3	0.97896	0.97896
Apc	APC, WNT signaling pathway regulator	Wnt/β-catenin signaling3	0.294293	0.437731
Il6ra	interleukin 6 receptor, alpha	IL6 signalling4	0.301806	0.437731
Il6st	interleukin 6 signal transducer	IL6 signalling4	0.0424233	0.130469
Bag2	BCL2-associated athanogene 2	Alteration in mitochondrial apoptotic pathway5	0.252428	0.404887
Bmf	BCL2 modifying factor	Alteration in mitochondrial apoptotic pathway5	0.102394	0.220716
Bcl2l11	BCL2-like 11 (apoptosis facilitator)	Alteration in mitochondrial apoptotic pathway5	0.0534236	0.149341
Bag1	BCL2-associated athanogene 1	Alteration in mitochondrial apoptotic pathway5	0.924107	0.933733
Bcl2l13	BCL2-like 13 (apoptosis facilitator)	Alteration in mitochondrial apoptotic pathway5	0.801812	0.845389
Bbc3	BCL2 binding component 3	Alteration in mitochondrial apoptotic pathway5	0.547447	0.650353
Bcl2l12	BCL2-like 12 (proline rich)	Alteration in mitochondrial apoptotic pathway5	0.0918546	0.217315
Bax	BCL2-associated X protein	Alteration in mitochondrial apoptotic pathway5	7.84938e-05	0.00198541
Bnip3	BCL2/adenovirus E1B interacting protein 3	Alteration in mitochondrial apoptotic pathway5	0.00406335	0.0303189
Bag4	BCL2-associated athanogene 4	Alteration in mitochondrial apoptotic pathway5	0.0430414	0.130469
Bnip2	BCL2/adenovirus E1B interacting protein 2	Alteration in mitochondrial apoptotic pathway5	0.0068986	0.0446109
Bclaf1	BCL2-associated transcription factor 1	Alteration in mitochondrial apoptotic pathway5	0.59582	0.688031
Bag5	BCL2-associated athanogene 5	Alteration in mitochondrial apoptotic pathway5	0.340938	0.47929
Bnip3l	BCL2/adenovirus E1B interacting protein 3-like	Alteration in mitochondrial apoptotic pathway5	0.498874	0.604884
Bnip1	BCL2/adenovirus E1B interacting protein 1	Alteration in mitochondrial apoptotic pathway5	0.770786	0.830736
Bak1	BCL2-antagonist/killer 1	Alteration in mitochondrial apoptotic pathway5	0.64667	0.737964
Bnip5	BCL2 interacting protein 5	Alteration in mitochondrial apoptotic pathway5	0.00533586	0.0369699
Bag6	BCL2-associated athanogene 6	Alteration in mitochondrial apoptotic pathway5	0.363083	0.496044
Bad	BCL2-associated agonist of cell death	Alteration in mitochondrial apoptotic pathway5	8.18727e-05	0.00198541
Bcl2	B cell leukemia/lymphoma 2	Alteration in mitochondrial apoptotic pathway5	0.185721	0.321696
G6pdx	glucose-6-phosphate dehydrogenase X-linked	glutathione S-transferase activity6	0.000111132	0.00215597
Prmt6	protein arginine N-methyltransferase 6	glutathione S-transferase activity6	0.041273	0.130469
Mgst3	microsomal glutathione S-transferase 3	glutathione S-transferase activity6	0.00175295	0.0154578
Gstp-ps	glutathione S-transferase, pi, pseudogene	glutathione S-transferase activity6	0.113489	0.234221
Gstm1	glutathione S-transferase, mu 1	glutathione S-transferase activity6	0.000171705	0.00237934
Gstcd	glutathione S-transferase, C-terminal domain containing	glutathione S-transferase activity6	0.400578	0.511264
Mgst1	microsomal glutathione S-transferase 1	glutathione S-transferase activity6	0.224115	0.381389
Gstt3	glutathione S-transferase, theta 3	glutathione S-transferase activity6	0.0404162	0.130469
Gstt2	glutathione S-transferase, theta 2	glutathione S-transferase activity6	0.0386	0.130469
Gstp1	glutathione S-transferase, pi 1	glutathione S-transferase activity6	0.0467147	0.137313
Gsto1	glutathione S-transferase omega 1	glutathione S-transferase activity6	4.77185e-05	0.00198541
Gsto2	glutathione S-transferase omega 2	glutathione S-transferase activity6	0.710381	0.783033
