## Supplemental Table 6 for "Collateral Responses to Classical Cytotoxic Chemotherapies are Heterogeneous and Sensitivities are Sparse"

### Sheet: DunnPostTestResults
Gene Name	Comparison	Z	P.unadj	P.adj
Ttll9	DMSO Control - Paclitaxel Resistance Group 1	1.54212	0.123045	0.184568
Ttll9	DMSO Control - Paclitaxel Resistance Group 2	3.09841	0.00194565	0.00583695
Ttll9	Paclitaxel Resistance Group 1 - Paclitaxel Resistance Group 2	1.511	0.130789	0.130789
Tubb3	DMSO Control - Paclitaxel Resistance Group 1	0.295968	0.767255	0.767255
Tubb3	DMSO Control - Paclitaxel Resistance Group 2	-3.43118	0.000600956	0.000901434
Tubb3	Paclitaxel Resistance Group 1 - Paclitaxel Resistance Group 2	-3.49162	0.000480099	0.0014403
Tuba1c	DMSO Control - Paclitaxel Resistance Group 1	2.97411	0.00293841	0.00440762
Tuba1c	DMSO Control - Paclitaxel Resistance Group 2	3.76311	0.00016781	0.00050343
Tuba1c	Paclitaxel Resistance Group 1 - Paclitaxel Resistance Group 2	0.835872	0.403227	0.403227
Abcb1b	DMSO Control - Paclitaxel Resistance Group 1	-3.83971	0.000123181	0.000369544
Abcb1b	DMSO Control - Paclitaxel Resistance Group 2	-3.67735	0.000235673	0.00035351
Abcb1b	Paclitaxel Resistance Group 1 - Paclitaxel Resistance Group 2	0.0302122	0.975898	0.975898
Abcb4	DMSO Control - Paclitaxel Resistance Group 1	-2.52282	0.0116418	0.0174626
Abcb4	DMSO Control - Paclitaxel Resistance Group 2	-4.0828	4.44956e-05	0.000133487
Abcb4	Paclitaxel Resistance Group 1 - Paclitaxel Resistance Group 2	-1.5457	0.122176	0.122176
Ctnna1	DMSO Control - Paclitaxel Resistance Group 1	3.15167	0.00162341	0.00487024
Ctnna1	DMSO Control - Paclitaxel Resistance Group 2	2.94831	0.00319517	0.00479276
Ctnna1	Paclitaxel Resistance Group 1 - Paclitaxel Resistance Group 2	-0.0906367	0.927781	0.927781
Erbb3	DMSO Control - Paclitaxel Resistance Group 1	3.29963	0.000968115	0.00290434
Erbb3	DMSO Control - Paclitaxel Resistance Group 2	2.16567	0.0303366	0.0455049
Erbb3	Paclitaxel Resistance Group 1 - Paclitaxel Resistance Group 2	-0.960078	0.337016	0.337016
Bax	DMSO Control - Paclitaxel Resistance Group 1	-1.7016	0.0888296	0.0888296
Bax	DMSO Control - Paclitaxel Resistance Group 2	2.93759	0.00330776	0.00496164
Bax	Paclitaxel Resistance Group 1 - Paclitaxel Resistance Group 2	4.30356	1.68072e-05	5.04216e-05
Bnip3	DMSO Control - Paclitaxel Resistance Group 1	2.53021	0.0113994	0.0170991
Bnip3	DMSO Control - Paclitaxel Resistance Group 2	3.00192	0.00268287	0.00804861
Bnip3	Paclitaxel Resistance Group 1 - Paclitaxel Resistance Group 2	0.523679	0.600502	0.600502
Bnip2	DMSO Control - Paclitaxel Resistance Group 1	2.55241	0.0106982	0.0160472
Bnip2	DMSO Control - Paclitaxel Resistance Group 2	2.74461	0.00605832	0.018175
Bnip2	Paclitaxel Resistance Group 1 - Paclitaxel Resistance Group 2	0.261839	0.793445	0.793445
Bnip5	DMSO Control - Paclitaxel Resistance Group 1	2.7007	0.00691928	0.0103789
Bnip5	DMSO Control - Paclitaxel Resistance Group 2	2.73958	0.00615168	0.018455
Bnip5	Paclitaxel Resistance Group 1 - Paclitaxel Resistance Group 2	0.122542	0.902469	0.902469
Bad	DMSO Control - Paclitaxel Resistance Group 1	4.08385	4.42956e-05	0.000132887
Bad	DMSO Control - Paclitaxel Resistance Group 2	3.02336	0.00249987	0.0037498
Bad	Paclitaxel Resistance Group 1 - Paclitaxel Resistance Group 2	-0.866084	0.386444	0.386444
G6pdx	DMSO Control - Paclitaxel Resistance Group 1	1.7238	0.0847441	0.0847441
G6pdx	DMSO Control - Paclitaxel Resistance Group 2	4.26701	1.98112e-05	5.94336e-05
G6pdx	Paclitaxel Resistance Group 1 - Paclitaxel Resistance Group 2	2.44383	0.0145321	0.0217982
Mgst3	DMSO Control - Paclitaxel Resistance Group 1	3.22565	0.00125687	0.00377061
Mgst3	DMSO Control - Paclitaxel Resistance Group 2	2.71244	0.00667889	0.0100183
Mgst3	Paclitaxel Resistance Group 1 - Paclitaxel Resistance Group 2	-0.379331	0.704442	0.704442
Gstm1	DMSO Control - Paclitaxel Resistance Group 1	-1.89396	0.0582304	0.0582304
Gstm1	DMSO Control - Paclitaxel Resistance Group 2	-4.1598	3.18531e-05	9.55593e-05
Gstm1	Paclitaxel Resistance Group 1 - Paclitaxel Resistance Group 2	-2.18871	0.028618	0.0429271
Gsto1	DMSO Control - Paclitaxel Resistance Group 1	4.24661	2.17027e-05	6.51081e-05
Gsto1	DMSO Control - Paclitaxel Resistance Group 2	3.00192	0.00268287	0.0040243
Gsto1	Paclitaxel Resistance Group 1 - Paclitaxel Resistance Group 2	-1.03393	0.301169	0.301169
